# Evaluation of an H5 influenza virus mRNA-lipid nanoparticle (LNP) vaccine in lactating dairy cows

**DOI:** 10.64898/2026.03.03.709308

**Authors:** Jefferson J. S. Santos, Carine K. Souza, Giovana C. Zanella, Débora B. Goulart, Bailey Arruda, Paola Boggiatto, Mitchell V. Palmer, Celeste A. Snyder, Michaela A. Kristula, Charlene Dickens, Terry L Webb, Reilly K. Atkinson, Bernadeta Dadonaite, Garima Dwivedi, Mohamad-Gabriel Alameh, Jesse D. Bloom, Drew Weissman, Gary C. Althouse, Amy L. Baker, Scott E. Hensley

## Abstract

Highly pathogenic avian influenza (HPAI) clade 2.3.4.4b H5N1 virus has recently emerged in dairy cattle in the United States. The virus replicates primarily in the mammary gland of infected cattle, leading to dramatic reductions in milk production. It is thought that the virus transmits from animal to animal through viral shedding in milk, and therefore, vaccines that decrease the amount of virus in milk can potentially limit the current outbreak and reduce the risk of H5N1 spillover into humans. Here, we assess the immunogenicity and efficacy of a clade 2.3.4.4b H5 mRNA-LNP vaccine in lactating dairy cows. We found that the H5 mRNA-LNP vaccine elicited robust antibody responses in sera and milk and significantly reduced viral replication and disease caused by clade 2.3.4.4b H5N1 intramammary infection.
