## Supplemental Table 1 for "Evaluation of an H5 influenza virus mRNA-lipid nanoparticle (LNP) vaccine in lactating dairy cows"

### Sheet: option 1
Supplementary Table 1. Date of birth and age of lactating cows in the study
Cow	Vaccine group	Date of birth	Start date of the study	Age (years) *
1	unvaccinated	2018-12-18	2025-02-18	6
2		2021-07-08	2025-02-18	3
3		2017-04-13	2025-04-24	8
4		2022-06-18	2025-04-24	2
5	vaccinated	2021-07-28	2025-02-18	4
6		2022-05-01	2025-02-18	3
7		2017-05-18	2025-04-24	8
8		2018-11-15	2025-04-24	7
*At the study start date
