## Supplemental Table 2 for "Evaluation of an H5 influenza virus mRNA-lipid nanoparticle (LNP) vaccine in lactating dairy cows"

### Sheet: option 1
Supplementary Table 2. Virus isolation from milk samples with qPCR Ct values < 35.5
	Unvaccinated																Vaccinated
	Cow 1				Cow 2				Cow 3				Cow 4				Cow 5				Cow 6				Cow 7				Cow 8
dpi	Inoculated		Uninoculated		Inoculated		Uninoculated		Inoculated		Uninoculated		Inoculated		Uninoculated		Inoculated		Uninoculated		Inoculated		Uninoculated		Inoculated		Uninoculated		Inoculated		Uninoculated
0	NT	NT	NT	NT	NT	NT	NT	NT	NT	NT	NT	NT	NT	NT	NT	NT	NT	NT	NT	NT	NT	NT	NT	NT	NT	NT	NT	NT	NT	NT	NT	NT
1	Positive	Negative	NT	NT	Positive	Positive	NT	NT	Positive	Positive	NT	NT	Positive	Positive	NT	NT	Negative	Negative	NT	NT	Negative	Negative	NT	NT	Negative	Negative	NT	NT	NT	NT	NT	NT
2	Positive	Negative	NT	Negative	Positive	Positive	NT	NT	Positive	Positive	NT	NT	Positive	Positive	NT	NT	Negative	Negative	NT	NT	Positive	Positive	NT	NT	Positive	Positive	NT	NT	NT	NT	NT	NT
3	Positive	Positive	NT	NT	Positive	Positive	NT	NT	Positive	Positive	NT	NT	Positive	Positive	NT	NT	Negative	Negative	NT	NT	Positive	Positive	NT	NT	Positive	Positive	NT	NT	NT	Negative	NT	NT
4	Negative	Positive	NT	NT	Positive	Positive	NT	NT	Positive	Positive	NT	NT	Positive	Positive	NT	NT	Negative	Negative	NT	NT	Positive	Positive	NT	NT	Positive	Positive	NT	NT	NT	NT	NT	NT
5	Negative	Positive	NT	NT	Positive	Negative	NT	NT	Positive	Positive	NT	NT	Positive	Positive	NT	NT	Negative	Negative	NT	NT	Positive	Positive	NT	NT	Negative	Positive	NT	NT	Negative	NT	NT	NT
6	Positive	Positive	NT	NT	Positive	Positive	NT	NT	Positive	Positive	NT	NT	Positive	Positive	Positive	NT	Negative	Positive	NT	NT	Positive	Positive	NT	NT	Positive	Positive	NT	NT	NT	Positive	NT	NT
7	Negative	Negative	NT	NT	Negative	Positive	NT	NT	Positive	Positive	NT	NT	Negative	NT	Positive	NT	Negative	Positive	NT	NT	Positive	Positive	NT	NT	Positive	Positive	NT	NT	Negative	Negative	NT	NT
8	Positive	Negative	NT	NT	Negative	Positive	NT	NT	Positive	Positive	NT	NT	NT	NT	Positive	NT	Negative	Positive	NT	NT	Positive	Negative	NT	NT	Negative	Negative	NT	NT	Negative	Positive	NT	NT
9	Negative	Negative	NT	NT	Positive	Positive	NT	NT	Positive	Positive	NT	NT	NT	NT	Positive	NT	Negative	Negative	NT	NT	Negative	Positive	NT	NT	Negative	Negative	NT	NT	NT	Positive	NT	NT
10	Negative	Positive	NT	NT	Negative	Positive	NT	NT	Negative	Negative	NT	NT	Negative	Negative	Negative	NT	Positive	Positive	NT	NT	Negative	Negative	NT	NT	Negative	Negative	NT	NT	Negative	Positive	NT	NT
11	Positive	Positive	NT	NT	Negative	Negative	NT	NT	Negative	Negative	NT	NT	Negative	Negative	Negative	NT	Negative	Negative	NT	NT	Positive	Negative	NT	NT	Negative	Negative	NT	NT	Negative	Negative	NT	NT
12	Positive	Negative	NT	NT	Negative	Negative	NT	NT	Negative	Negative	NT	NT	Negative	Negative	Negative	NT	Negative	Negative	NT	NT	Negative	Negative	NT	NT	Negative	Negative	NT	NT	NT	Negative	NT	NT
13	Positive	Positive	Positive	NT	Negative	Negative	NT	NT	Negative	Negative	NT	NT	Negative	Negative	Negative	NT	Negative	Negative	NT	NT	Negative	Negative	NT	NT	Negative	Negative	NT	NT	NT	Negative	NT	NT
14	Positive	Negative	NT	NT	Positive	Negative	NT	NT	Negative	Negative	NT	NT	Negative	Negative	Negative	NT	Negative	Negative	NT	NT	Negative	Negative	NT	NT	Negative	Negative	NT	NT	NT	Negative	NT	NT
NT: Not Tested.
