## Supplemental Table 3 for "Evaluation of an H5 influenza virus mRNA-lipid nanoparticle (LNP) vaccine in lactating dairy cows"

### Sheet: option 1
Supplementary Table 3. Macroscopic lesion score in uninoculated mammary quarters
Cow	Vaccine group	Score	Average	SEM
1	unvaccinated	4.16667	8.95833	4.40138
2		11.6667
3		0
4		20
5	vaccinated	10	12.5	2.93398
6		10.8333
7		16.6667
8		*
*Excluded quarters. Both uninoculated quarters had high score of gross lesions because of previous mastitis and were removed from analysis.
