## Supplemental Table 4 for "Evaluation of an H5 influenza virus mRNA-lipid nanoparticle (LNP) vaccine in lactating dairy cows"

### Sheet: option 1
Supplementary Table 4. Microscopic lesion score in uninoculated mammary quarters
Cow	Vaccine group	Score	Average	SEM
1		56
2	unvaccinated	56.5	85	18.4323
3		119.5
4		79
5		66
6	vaccinated	97	100.5	21.002
7		138.5
8		*
*Excluded quarters. Both uninoculated quarters had high score of gross lesions because of previous mastitis and were removed from analysis.
