## Supplemental Table 5 for "Evaluation of an H5 influenza virus mRNA-lipid nanoparticle (LNP) vaccine in lactating dairy cows"

### Sheet: option 1
Supplementary Table 5. Primers and probe sequences for A/dairy cattle/Texas/24-008749-002/2024(H5N1) HA (co-Tx/24 H5 HA) mRNA
Primer/Probe	Sequence 5′–3′
co-Tx/24 H5 HA (629)-fwd	TGGTGTGGCTGATCAAGAAG
co-Tx/24 H5 HA(679)-probe	FAM-TACAACAACACCAACCGCGAGGA-TAMRA
co-Tx/24 H5 HA(721)-rev	CGTTGTTGGAGTGGTGGAT
