## Supplemental Table 6 for "Evaluation of an H5 influenza virus mRNA-lipid nanoparticle (LNP) vaccine in lactating dairy cows"

### Sheet: option 1
Supplementary Table 6. Microscopic scoring system for fibrosis
Interlobular Fibrosis
Score	Histologic Features	Percent Interlobular Tissue Affected
0	No interlobular fibrosis	0
1	Sparse collagen between lobules	<10%
2	Moderate collagen bands; mild architectural distortion	10–30%
3	Thick collagen bundles; compression of adjacent lobules	31–60%
4	Extensive fibrosis; lobular separation or displacement	>60%
Intralobular Fibrosis
Score	Histologic Features	Percent Lobular Tissue Affected
0	Normal lobular stroma; no excess collagen	0
1	Thin collagen fibers; focal periacinar areas	<10%
2	Increased collagen; mild distortion of lobular architecture	10–30%
3	Dense collagen; partial lobular obliteration	31–60%
4	Extensive collagen; complete lobular disruption or acellularity	>60%
